# Retinal ganglion cell-specific genetic regulation in primary open angle glaucoma

**DOI:** 10.1101/2021.07.14.452417

**Authors:** Maciej S. Daniszewski, Anne Senabouth, Helena H. Liang, Xikun Han, Grace E. Lidgerwood, Damián Hernández, Priyadharshini Sivakumaran, Jordan E. Clarke, Shiang Y. Lim, Jarmon G. Lees, Louise Rooney, Lerna Gulluyan, Emmanuelle Souzeau, Stuart L. Graham, Chia-Ling Chan, Uyen Nguyen, Nona Farbehi, Vikkitharan Gnanasambandapillai, Rachael A. McCloy, Linda Clarke, Lisa Kearns, David A Mackey, Jamie E. Craig, Stuart MacGregor, Joseph E. Powell, Alice Pébay, Alex W. Hewitt

## Abstract

To assess the transcriptomic profile of disease-specific cell populations, fibroblasts from patients with primary open-angle glaucoma (POAG) were reprogrammed into induced pluripotent stem cells (iPSCs) before being differentiated into retinal organoids and compared to those from healthy individuals. We performed single-cell RNA-sequencing of a total of 330,569 cells and identified cluster-specific molecular signatures. Comparing the gene expression profile between cases and controls, we identified novel genetic associations for this blinding disease. Expression quantitative trait mapping identified a total of 2,235 significant loci across all cell types, 58 of which are specific to the retinal ganglion cell subpopulations, which ultimately degenerate in POAG. Transcriptome-wide association analysis identified genes at loci previously associated with POAG, and analysis, conditional on disease status, implicated 54 statistically significant retinal ganglion cell-specific expression quantitative trait loci. This work highlights the power of large-scale iPSC studies to uncover context-specific profiles for a genetically complex disease.
