## Supplementary material for "Retinal ganglion cell-specific genetic regulation in primary open angle glaucoma": Table S1

### Sheet: Table legend
Supplementary Table S1
Summary of single cell RNA-sequencing metrics

### Sheet: Table S1  
Sample	1	2	3	4	5	6	7	8	9	10	11	12	13	14	15	16	17	18	19	20	21	22	23	24	25
Estimated Number of Cells	13243	16686	12569	2476	11629	10243	11881	12679	14946	14124	11791	10681	14458	14734	14464	14635	11694	15991	15896	13058	16603	9906	13790	15885	16507
Mean Reads per Cell	31686	26600	39134	172905	41072	53500	41741	37446	30750	33921	38509	39348	31950	29427	30224	32094	37967	27733	23900	34524	32552	53746	39388	33096	32287
Median Genes per Cell	1590	1273	2074	793	1463	1167	2011	1865	1767	1673	1193	1107	1953	1854	1510	1465	1682	1845	1705	1907	1536	1728	2076	1891	1952
Number of Reads	419628526	443863488	491879983	428114253	477636820	548009550	495935831	474788269	459593463	479106453	454069746	420280509	461945928	433590861	437170854	469700368	443989277	443486687	379923520	450827075	540476030	532413732	543163518	525738038	532975569
Valid Barcodes	0.969	0.976	0.976	0.979	0.977	0.975	0.976	0.975	0.975	0.975	0.975	0.975	0.976	0.976	0.977	0.977	0.978	0.979	0.979	0.979	0.978	0.978	0.978	0.979	0.978
Sequencing Saturation	0.653	0.593	0.577	0.849	0.729	0.805	0.577	0.599	0.595	0.656	0.802	0.807	0.555	0.564	0.618	0.672	0.637	0.551	0.557	0.606	0.676	0.764	0.636	0.61	0.58
Q30 Bases in Barcode	0.956	0.956	0.957	0.957	0.956	0.956	0.956	0.957	0.956	0.956	0.957	0.957	0.956	0.956	0.956	0.956	0.956	0.956	0.956	0.956	0.956	0.956	0.956	0.957	0.956
Q30 Bases in RNA Read	0.926	0.933	0.934	0.934	0.931	0.932	0.932	0.934	0.925	0.932	0.931	0.933	0.933	0.932	0.933	0.934	0.934	0.932	0.931	0.931	0.928	0.922	0.925	0.928	0.929
Q30 Bases in Sample Index	0.945	0.948	0.936	0.876	0.933	0.943	0.923	0.929	0.9	0.942	0.929	0.924	0.947	0.945	0.928	0.903	0.943	0.924	0.93	0.926	0.941	0.946	0.948	0.903	0.914
Q30 Bases in UMI	0.955	0.955	0.956	0.955	0.955	0.955	0.955	0.956	0.955	0.955	0.956	0.956	0.955	0.955	0.955	0.955	0.955	0.955	0.955	0.955	0.955	0.956	0.955	0.956	0.955
Reads Mapped to Genome	0.958	0.963	0.964	0.963	0.962	0.96	0.955	0.958	0.957	0.956	0.964	0.964	0.961	0.962	0.963	0.961	0.963	0.959	0.959	0.957	0.958	0.952	0.953	0.959	0.961
Reads Mapped Confidently to Genome	0.929	0.934	0.935	0.936	0.937	0.934	0.925	0.928	0.928	0.927	0.942	0.942	0.933	0.934	0.935	0.933	0.937	0.931	0.932	0.928	0.931	0.929	0.925	0.932	0.935
Reads Mapped Confidently to Intergenic Regions	0.044	0.047	0.052	0.053	0.044	0.055	0.046	0.049	0.047	0.048	0.043	0.042	0.045	0.048	0.043	0.043	0.045	0.042	0.041	0.044	0.043	0.035	0.043	0.045	0.044
Reads Mapped Confidently to Intronic Regions	0.199	0.187	0.22	0.204	0.181	0.243	0.175	0.199	0.185	0.194	0.17	0.177	0.185	0.198	0.182	0.181	0.186	0.158	0.155	0.168	0.167	0.139	0.171	0.174	0.167
Reads Mapped Confidently to Exonic Regions	0.686	0.7	0.663	0.679	0.712	0.636	0.704	0.68	0.696	0.684	0.729	0.722	0.703	0.688	0.71	0.709	0.706	0.731	0.736	0.716	0.722	0.755	0.712	0.713	0.724
Reads Mapped Confidently to Transcriptome	0.646	0.66	0.625	0.635	0.669	0.592	0.666	0.643	0.658	0.647	0.696	0.689	0.665	0.649	0.669	0.668	0.666	0.693	0.7	0.678	0.682	0.718	0.674	0.675	0.685
Reads Mapped Antisense to Gene	0.015	0.017	0.015	0.022	0.019	0.024	0.015	0.015	0.015	0.016	0.011	0.012	0.015	0.016	0.016	0.018	0.017	0.014	0.014	0.014	0.016	0.013	0.014	0.015	0.015
Fraction Reads in Cells	0.818	0.764	0.815	0.545	0.704	0.634	0.761	0.736	0.786	0.787	0.718	0.681	0.805	0.814	0.734	0.742	0.717	0.84	0.809	0.823	0.766	0.75	0.858	0.828	0.845
Total Genes Detected	23389	23437	24160	21026	23129	22520	23966	23290	23672	23141	22357	21803	23726	23511	23141	22882	23498	23413	23591	23331	23805	23171	23560	24380	24206
Median UMI Counts per Cell	4457	2963	5369	1252	3117	2154	5734	4978	4889	4585	2552	2308	5504	5063	3741	3608	4120	5369	4576	5801	3942	4633	6504	5130	5678
